# Identification of Cysteine-Reactive Early Mitotic Inhibitors

**DOI:** 10.64898/2026.10.13.758496

**Authors:** Xiaoxuan Zhang, Emma Buechler, Melissa Lopez, Mai Abdusamad, Cameron Taylor, Robert Damoiseaux, Jorge Z. Torres

## Abstract

Cancer remains a pervasive health problem for millions of Americans, and defining effective anticancer therapeutics remains a major obstacle to the long-term survival of patients. Recent advances in novel chemistries and chemical libraries have enabled researchers to discover and develop covalent inhibitors to treat various diseases, including cancer. This has spurred the generation of cysteine-targeting covalent compound libraries that have not been fully explored within the context of the cell cycle and cell division, which are attractive targets for inhibiting cancer proliferation. We report a novel, cell-based high-content chemical screening strategy for discovering early mitotic spindle assembly inhibitors. We coupled this strategy with a cysteine-reactive covalent compound library containing 3,520 molecules to identify novel early mitotic inhibitors. These inhibitors included a microtubule depolymerizer, a mitotic spindle positioning disruptor, and compounds affecting mitotic spindle structure and chromosome alignment. Two of these compounds triggered mitotic arrest and reduced cell viability at nanomolar concentrations. These inhibitors serve as chemical probes to investigate mechanisms of early cell division and to develop novel cancer therapeutics.

**Graphical Abstract:** 
