## Supplemental Table 1 for "Identification of Cysteine-Reactive Early Mitotic Inhibitors"

### Sheet: Primary KIL Hits
Molecule Name	Structure	CDD Number	Synonyms	Selectivity	Target	Target Mechanism	Plate Name	Plate Well	percent m phase z score
NKIL-VX-680 (Tozasertib, MK-0457)		CDD-2900739	EP-Tozasertib, MC-Tozasertib, NKL-VX-680 (Tozasertib, MK-0457)	Aurora Kinase	Aurora Kinase; Autophagy	Autophagy; Cell Cycle/DNA Damage; Epigenetics	MCEKIL-2	N09	-3.79
NKIL-Volasertib (BI 6727)		CDD-4336238	MC-Volasertib, NKL-Volasertib (BI 6727)	PLK	Apoptosis; Polo-like Kinase (PLK)	Apoptosis; Cell Cycle/DNA Damage	MCEKIL-3	N08	-4.28
NKIL-SNS-314 Mesylate			EP-SNS-314 (mesylate), MC-SNS-314 (mesylate), NKL-SNS-314 Mesylate	Aurora Kinase	Aurora Kinase	Cell Cycle/DNA Damage; Epigenetics	MCEKIL-2	P04	-3.55
NKIL-Ro3280		CDD-4336444	KIL-Ro5203280, MC-Ro3280, NKL-Ro3280, Ro3280	PLK	Polo-like Kinase (PLK)	Cell Cycle/DNA Damage	MCEKIL-2	B04	-3.19
NKIL-R547		CDD-3381228	MC-R547, NKL-R547	CDK	Apoptosis; CDK; GSK-3	Apoptosis; Cell Cycle/DNA Damage; PI3K/Akt/mTOR; Stem Cell/Wnt	MCEKIL-4	E08	-3.04
NKIL-Milciclib (PHA-848125)		CDD-3391401	MC-Milciclib, NKL-Milciclib (PHA-848125)	CDK	Autophagy; CDK	Autophagy; Cell Cycle/DNA Damage	MCEKIL-5	B09	3.97
NKIL-LY2090314		CDD-3380820	KIL-603288-22-8, LY2090314, MC-LY2090314, NKL-LY2090314	GSK-3	GSK-3	PI3K/Akt/mTOR; Stem Cell/Wnt	MCEKIL-1	N06	-3.8
NKIL-KX2-391		CDD-3392721	MC-Tirbanibulin, NKL-KX2-391	Src	Microtubule/Tubulin; Src	Cell Cycle/DNA Damage; Cytoskeleton; Protein Tyrosine Kinase/RTK	MCEKIL-3	I20	-4.4
NKIL-JNK Inhibitor IX		CDD-3380366	JNK Inhibitor IX, KIL-TCS JNK 5a, MC-TCS JNK 5a, NKL-JNK Inhibitor IX	JNK	Apoptosis; JNK	Apoptosis; MAPK/ERK Pathway	MCEKIL-6	D10	-3.96
NKIL-Hesperadin		CDD-3074446	EP-Hesperadin, MC-Hesperadin, NKL-Hesperadin	Aurora Kinase	Aurora Kinase; Autophagy; Influenza Virus; Parasite	Anti-infection; Autophagy; Cell Cycle/DNA Damage; Epigenetics	MCEKIL-1	E03	-3.32
NKIL-GSK461364		CDD-4336281	MC-GSK461364, NKL-GSK461364	PLK	Polo-like Kinase (PLK)	Cell Cycle/DNA Damage	MCEKIL-8	J10	-3.11
NKIL-Dasatinib		CDD-2656267	Dasatinib, KIL-Sprycel, MC-Dasatinib, NKL-Dasatinib	Src, Bcr-Abl, c-Kit	Apoptosis; Autophagy; Bcr-Abl; Src	Apoptosis; Autophagy; Protein Tyrosine Kinase/RTK	MCEKIL-2	C09	3.27
NKIL-BI 2536		CDD-3391048	MC-BI 2536, NKL-BI 2536	PLK	Apoptosis; Epigenetic Reader Domain; Polo-like Kinase (PLK)	Apoptosis; Cell Cycle/DNA Damage; Epigenetics	MCEKIL-7	O09	-3.49
NKIL-AZ 960		CDD-3405202	EP-AZ960, MC-AZ960, NKL-AZ 960	JAK	Apoptosis; JAK; Parasite; Virus Protease	Anti-infection; Apoptosis; Epigenetics; JAK/STAT Signaling; Protein Tyrosine Kinase/RTK; Stem Cell/Wnt	MCEKIL-4	H18	-3.81
NKIL-AT9283		CDD-4177486	EP-AT9283, MC-AT9283, NKL-AT9283	Bcr-Abl, JAK, Aurora Kinase	Apoptosis; Aurora Kinase; Autophagy; Bcr-Abl; FLT3; JAK	Apoptosis; Autophagy; Cell Cycle/DNA Damage; Epigenetics; JAK/STAT Signaling; Protein Tyrosine Kinase/RTK; Stem Cell/Wnt	MCEKIL-2	G18	-3.33
NKIL-AMG-900		CDD-4336244	EP-AMG 900, MC-AMG 900, NKL-AMG-900	Aurora Kinase	Aurora Kinase	Cell Cycle/DNA Damage; Epigenetics	MCEKIL-1	I08	-3.18
NKIL-Alisertib (MLN8237)		CDD-3387620	Alisertib (MLN8237), EP-Alisertib, KIL-Alisertib, MC-Alisertib, NKL-Alisertib (MLN8237)	Aurora Kinase	Apoptosis; Aurora Kinase; Autophagy	Apoptosis; Autophagy; Cell Cycle/DNA Damage; Epigenetics	MCEKIL-8	F10	-3.09
MS-1504410		CDD-2625829	MC-Picropodophyllin		Apoptosis; IGF-1R	Apoptosis; Protein Tyrosine Kinase/RTK	MCEKIL-8	G18	-3.97
MC-XRP44X					Ras	GPCR/G Protein	MCEKIL-8	C05	-3.56
MC-XMD-17-51 (TFA)					Others	Others	MCEKIL-7	E10	-3.89
MC-XL228			EP-XL228		Aurora Kinase; Bcr-Abl; IGF-1R; Src	Cell Cycle/DNA Damage; Epigenetics; Protein Tyrosine Kinase/RTK	MCEKIL-8	N13	-3.95
MC-WEE1-IN-5					CDK; Wee1	Cell Cycle/DNA Damage	MCEKIL-1	D12	4.1
MC-WEE1-IN-3					Wee1	Cell Cycle/DNA Damage	MCEKIL-4	P17	9.15
MC-Tirbanibulin (Mesylate)					Microtubule/Tubulin; Src	Cell Cycle/DNA Damage; Cytoskeleton; Protein Tyrosine Kinase/RTK	MCEKIL-1	O13	-3.21
MC-Tirbanibulin (dihydrochloride)					Microtubule/Tubulin; Src	Cell Cycle/DNA Damage; Cytoskeleton; Protein Tyrosine Kinase/RTK	MCEKIL-8	J22	-3.77
MC-Staurosporine		CDD-3103380	EP-Staurosporine, MIR-MC-Staurosporine		Antibiotic; Apoptosis; Bacterial; Fungal; PKA; PKC	Anti-infection; Apoptosis; Epigenetics; Stem Cell/Wnt; TGF-beta/Smad	MCEKIL-8	A17	-3.46
MC-SP-96		CDD-4559373	EP-SP-96		Aurora Kinase	Cell Cycle/DNA Damage; Epigenetics	MCEKIL-6	C06	-3.23
MC-SM1-71		CDD-4336436			FGFR; LIM Kinase (LIMK); MAP3K; Ribosomal S6 Kinase (RSK); Src	Cell Cycle/DNA Damage; MAPK/ERK Pathway; Protein Tyrosine Kinase/RTK	MCEKIL-7	I10	-3.6
MC-SK-3-91					Others	Others	MCEKIL-1	H21	-3.26
MC-SCH-1473759 (hydrochloride)		CDD-3402308	EP-SCH-1473759 (hydrochloride)		Aurora Kinase	Cell Cycle/DNA Damage; Epigenetics	MCEKIL-5	M17	-4.36
MC-Roniciclib		CDD-4513977			CDK	Cell Cycle/DNA Damage	MCEKIL-1	I19	-3.54
MC-Rigosertib (sodium)		CDD-4516384			Apoptosis; PI3K; Polo-like Kinase (PLK)	Apoptosis; Cell Cycle/DNA Damage; PI3K/Akt/mTOR	MCEKIL-8	H14	-3.9
MC-PP58		CDD-3379180			FGFR; PDGFR; Src	Protein Tyrosine Kinase/RTK	MCEKIL-4	O17	5.12
MC-PF-03814735					Aurora Kinase; VEGFR	Cell Cycle/DNA Damage; Epigenetics; Protein Tyrosine Kinase/RTK	MCEKIL-6	P04	-4.23
MC-PD166326		CDD-3095156			BCRP; Src	Membrane Transporter/Ion Channel; Protein Tyrosine Kinase/RTK	MCEKIL-5	P08	4.23
MC-PD0166285		CDD-3078937			Apoptosis; Wee1	Apoptosis; Cell Cycle/DNA Damage	MCEKIL-1	G03	4.12
MC-OTSSP167 (hydrochloride)					MELK	PI3K/Akt/mTOR	MCEKIL-3	B04	-4.49
MC-ON1231320					Apoptosis; Polo-like Kinase (PLK)	Apoptosis; Cell Cycle/DNA Damage	MCEKIL-8	F08	-3.6
MC-ON-013100		CDD-4516923			CDK	Cell Cycle/DNA Damage	MCEKIL-5	L11	-4.16
MC-NVP-LCQ195					CDK	Cell Cycle/DNA Damage	MCEKIL-7	I16	-3.75
MC-MPT0B392					Apoptosis; Caspase; JNK; Microtubule/Tubulin	Apoptosis; Cell Cycle/DNA Damage; Cytoskeleton; MAPK/ERK Pathway	MCEKIL-3	B22	-4.43
MC-MLN0905		CDD-4171565			Polo-like Kinase (PLK)	Cell Cycle/DNA Damage	MCEKIL-6	N22	-3.4
MC-MBQ-167			MIR-MC-MBQ-167		CDK; Ras	Cell Cycle/DNA Damage; GPCR/G Protein	MCEKIL-1	D21	-3.5
MC-MAX-40279					FGFR; FLT3	Protein Tyrosine Kinase/RTK	MCEKIL-8	A10	-3.68
MC-LY3295668		CDD-4520316			Aurora Kinase	Cell Cycle/DNA Damage; Epigenetics	MCEKIL-3	E08	-3.86
MC-Luxeptinib		CDD-4526934			Apoptosis; Btk; FLT3	Apoptosis; Protein Tyrosine Kinase/RTK	MCEKIL-4	G22	-3.49
MC-Lck Inhibitor		CDD-3383825			Src	Protein Tyrosine Kinase/RTK	MCEKIL-2	O22	7.13
MC-JNJ-10198409		CDD-4336471			PDGFR	Protein Tyrosine Kinase/RTK	MCEKIL-6	C11	-4.2
MC-JND3229		CDD-4634411			EGFR	JAK/STAT Signaling; Protein Tyrosine Kinase/RTK	MCEKIL-2	A14	6.22
MC-JAK2/FLT3-IN-1		CDD-4338200			Apoptosis; FLT3; JAK	Apoptosis; Epigenetics; JAK/STAT Signaling; Protein Tyrosine Kinase/RTK; Stem Cell/Wnt	MCEKIL-5	H09	-4.47
MC-IRAK4-IN-22					IRAK	Immunology/Inflammation	MCEKIL-9	I03	-3.99
MC-Ilorasertib (hydrochloride)			EP-Ilorasertib (hydrochloride)		Aurora Kinase; PDGFR; VEGFR	Cell Cycle/DNA Damage; Epigenetics; Protein Tyrosine Kinase/RTK	MCEKIL-4	C13	-3.17
MC-hSMG-1 inhibitor 11j		CDD-4337170			CDK; GSK-3; mTOR; PI3K	Cell Cycle/DNA Damage; PI3K/Akt/mTOR; Stem Cell/Wnt	MCEKIL-1	N12	-3.8
MC-HMN-176		CDD-4521828			Polo-like Kinase (PLK)	Cell Cycle/DNA Damage	MCEKIL-6	I16	-4.25
MC-GSK3182571					Others	Others	MCEKIL-7	J12	-3.52
MC-GSK-1520489A					Others	Others	MCEKIL-6	A03	-3.44
MC-FAK inhibitor 2					FAK	Protein Tyrosine Kinase/RTK	MCEKIL-8	D10	-3.37
MC-EGFR-IN-12		CDD-3382390			Apoptosis; EGFR	Apoptosis; JAK/STAT Signaling; Protein Tyrosine Kinase/RTK	MCEKIL-7	H19	-3.83
MC-EGFR-IN-8					c-Met/HGFR; EGFR	JAK/STAT Signaling; Protein Tyrosine Kinase/RTK	MCEKIL-4	N03	-4.03
MC-DMU-212		CDD-4545714			Apoptosis; ERK	Apoptosis; MAPK/ERK Pathway; Stem Cell/Wnt	MCEKIL-7	G20	-3.56
MC-Dalpiciclib (hydrochloride)					CDK	Cell Cycle/DNA Damage	MCEKIL-1	N14	-3.8
MC-CTX-0294885 (hydrochloride)					Akt	PI3K/Akt/mTOR	MCEKIL-2	I13	-3.34
MC-CTX-0294885		CDD-4644372			Akt	PI3K/Akt/mTOR	MCEKIL-6	P03	-3.85
MC-CMPD1		CDD-3372579			MAPKAPK2 (MK2)	MAPK/ERK Pathway	MCEKIL-2	C08	-3.63
MC-Chromeceptin					Akt; IGF-1R; mTOR	PI3K/Akt/mTOR; Protein Tyrosine Kinase/RTK	MCEKIL-5	N18	-4.33
MC-Cenisertib		CDD-3404832	EP-Cenisertib		Akt; Aurora Kinase; Bcr-Abl; FLT3; STAT	Cell Cycle/DNA Damage; Epigenetics; JAK/STAT Signaling; PI3K/Akt/mTOR; Protein Tyrosine Kinase/RTK; Stem Cell/Wnt	MCEKIL-6	H06	-4.2
MC-BO-264		CDD-4559508			Apoptosis; FGFR	Apoptosis; Protein Tyrosine Kinase/RTK	MCEKIL-7	B05	-3.49
MC-BMS-3		CDD-4642577			LIM Kinase (LIMK)	Cell Cycle/DNA Damage	MCEKIL-7	E07	-3.99
MC-BJE6-106			EP-BJE6-106, MIR-MC-BJE6-106		Apoptosis; PKC	Apoptosis; Epigenetics; TGF-beta/Smad	MCEKIL-5	D14	-4.35
MC-BI-847325		CDD-4644418	EP-BI-847325		Apoptosis; Aurora Kinase; MEK	Apoptosis; Cell Cycle/DNA Damage; Epigenetics; MAPK/ERK Pathway	MCEKIL-3	O22	-4.74
MC-Aurora kinase inhibitor-8					Aurora Kinase	Cell Cycle/DNA Damage; Epigenetics	MCEKIL-6	L11	-3.83
MC-AKI603			EP-AKI603		Aurora Kinase	Cell Cycle/DNA Damage; Epigenetics	MCEKIL-6	G20	-4.25
MC-AG-024322					Apoptosis; COX	Apoptosis; Immunology/Inflammation	MCEKIL-7	A13	-3.16
MC-Adavosertib		CDD-4336502			Wee1	Cell Cycle/DNA Damage	MCEKIL-6	K13	3.76
MC-ABC1183					CDK; GSK-3	Cell Cycle/DNA Damage; PI3K/Akt/mTOR; Stem Cell/Wnt	MCEKIL-5	P17	-3.81
LOPAC-Bosutinib		CDD-3338106	MCE-Bosutinib, NKIL-Bosutinib (SKI-606), NKL-Bosutinib (SKI-606), NPWII-Bosutinib	Src/Abl; Src	Tyrosine-protein kinase ABL1	inhibitor	MCEKIL-8	O22	3.21
GF 109203X		CDD-3105556	EP-Bisindolylmaleimide I, KIL-GO 6850, MC-Bisindolylmaleimide I, NKIL-GF109203X, NKL-GF109203X	PKC	GSK-3; PKC	Epigenetics; PI3K/Akt/mTOR; Stem Cell/Wnt; TGF-beta/Smad	MCEKIL-3	B06	3.19
AnalytiCon-822195		CDD-3128996	MC-Casticin, Metabolite-Casticin, NP-Casticin		STAT	JAK/STAT Signaling; Stem Cell/Wnt	MCEKIL-8	N14	-3.4
Albendazole		CDD-2652005	CPD000036735, EP-Albendazole, MC-Albendazole, NPWII-Albendazole, SAM002589939		Antibiotic; Apoptosis; Autophagy; Bacterial; HIF/HIF Prolyl-Hydroxylase; Microtubule/Tubulin; Parasite; Reactive Oxygen Species; VEGFR	Anti-infection; Apoptosis; Autophagy; Cell Cycle/DNA Damage; Cytoskeleton; Immunology/Inflammation; Metabolic Enzyme/Protease; NF-??B; Protein Tyrosine Kinase/RTK	MCEKIL-8	L13	-3.65
5213777		CDD-4022463	MC-EMI1		EGFR	JAK/STAT Signaling; Protein Tyrosine Kinase/RTK	MCEKIL-8	P07	-3.81
5175348		CDD-2612491	CCP0001, LOPAC-Nocodazole, MC-Nocodazole, MS-1503266, NPWII-Nocodazole, Nocodazole	beta-tubulin	Apoptosis; Autophagy; Bcr-Abl; CRISPR/Cas9; Microtubule/Tubulin	Apoptosis; Autophagy; Cell Cycle/DNA Damage; Cytoskeleton; Protein Tyrosine Kinase/RTK	MCEKIL-7	F09	-3.92

### Sheet: Primary CYS Hits
Molecule Name	Structure	CDD Number	Plate Name	Plate Well	percent m phase z score
F0401-0081		CDD-3529786	CYS-1	N10	-3.61
F0482-0030		CDD-3602239	CYS-2	A03	-5.13
F0526-2186		CDD-3797633	CYS-2	A07	-5.21
F0526-2206		CDD-3356418	CYS-2	C07	-4.8
F0533-0686		CDD-3566680	CYS-2	K07	-4.24
F0777-2455		CDD-3559190	CYS-2	D04	-3.41
F0806-0881		CDD-3608561	CYS-2	F12	-4.68
F1190-0505		CDD-3554218	CYS-3	B14	-3.78
F3328-0012		CDD-3614852	CYS-8	C09	-5.79
F3382-3392			CYS-8	O21	-6.13
F3385-2487		CDD-3747151	CYS-8	G08	-5.21
F3385-4448		CDD-3552013	CYS-8	K12	-3.42
F5833-4735		CDD-3620249	CYS-9	O17	-3.06
F6122-0041		CDD-3766239	CYS-9	K12	-3.19
F6178-7509			CYS-9	E16	-3.13
F6468-0004		CDD-3795575	CYS-10	G13	-4.82
