## Supplemental Table 2 for "Identification of Cysteine-Reactive Early Mitotic Inhibitors"

### Sheet: Revalidation KIL Hits
Molecule Name	Structure	CDD Number	Synonyms	Plate Name	Plate Well	Duplicate of Duplicate of M Phase screen with percent dose response: Plot Concentration - percent m phase	Duplicate of Duplicate of M Phase screen with percent dose response: Plot Concentration - Cell number	Duplicate of Duplicate of M Phase screen with percent dose response: Plot Concentration - Metaphase Nuclei Count	compound significant (high conc)	mid conc significant	low conc significant
MC-WEE1-IN-5				MCEKIL-1	D12				TRUE	TRUE	FALSE
MC-MBQ-167			MIR-MC-MBQ-167	MCEKIL-1	D21				TRUE	TRUE	TRUE
NKIL-Hesperadin		CDD-3074446	EP-Hesperadin, MC-Hesperadin, NKL-Hesperadin	MCEKIL-1	E03				TRUE	TRUE	TRUE
MC-SK-3-91				MCEKIL-1	H21				TRUE	FALSE	FALSE
NKIL-AMG-900		CDD-4336244	EP-AMG 900, MC-AMG 900, NKL-AMG-900	MCEKIL-1	I08				TRUE	TRUE	TRUE
MC-Roniciclib		CDD-4513977		MCEKIL-1	I19				TRUE	TRUE	TRUE
MC-Tirbanibulin (Mesylate)				MCEKIL-1	O13				TRUE	TRUE	TRUE
MC-JND3229		CDD-4634411		MCEKIL-2	A14				TRUE	TRUE	FALSE
NKIL-Ro3280		CDD-4336444	KIL-Ro5203280, MC-Ro3280, NKL-Ro3280, Ro3280	MCEKIL-2	B04				TRUE	TRUE	TRUE
MC-CMPD1		CDD-3372579		MCEKIL-2	C08				TRUE	TRUE	FALSE
NKIL-Dasatinib		CDD-2656267	Dasatinib, KIL-Sprycel, MC-Dasatinib, NKL-Dasatinib	MCEKIL-2	C09				TRUE	TRUE	FALSE
NKIL-AT9283		CDD-4177486	EP-AT9283, MC-AT9283, NKL-AT9283	MCEKIL-2	G18				TRUE	TRUE	FALSE
MC-CTX-0294885 (hydrochloride)				MCEKIL-2	I13				TRUE	TRUE	TRUE
NKIL-VX-680 (Tozasertib, MK-0457)		CDD-2900739	EP-Tozasertib, MC-Tozasertib, NKL-VX-680 (Tozasertib, MK-0457)	MCEKIL-2	N09				TRUE	TRUE	FALSE
MC-Lck Inhibitor		CDD-3383825		MCEKIL-2	O22				TRUE	TRUE	TRUE
NKIL-SNS-314 Mesylate			EP-SNS-314 (mesylate), MC-SNS-314 (mesylate), NKL-SNS-314 Mesylate	MCEKIL-2	P04				TRUE	TRUE	TRUE
MC-OTSSP167 (hydrochloride)				MCEKIL-3	B04				TRUE	TRUE	FALSE
GF 109203X		CDD-3105556	EP-Bisindolylmaleimide I, KIL-GO 6850, MC-Bisindolylmaleimide I, NKIL-GF109203X, NKL-GF109203X	MCEKIL-3	B06				TRUE	FALSE	TRUE
MC-MPT0B392				MCEKIL-3	B22				TRUE	TRUE	TRUE
MC-LY3295668		CDD-4520316		MCEKIL-3	E08				TRUE	TRUE	FALSE
NKIL-KX2-391		CDD-3392721	MC-Tirbanibulin, NKL-KX2-391	MCEKIL-3	I20				TRUE	TRUE	TRUE
NKIL-Volasertib (BI 6727)		CDD-4336238	MC-Volasertib, NKL-Volasertib (BI 6727)	MCEKIL-3	N08				TRUE	TRUE	FALSE
MC-BI-847325		CDD-4644418	EP-BI-847325	MCEKIL-3	O22				TRUE	TRUE	TRUE
MC-Ilorasertib (hydrochloride)			EP-Ilorasertib (hydrochloride)	MCEKIL-4	C13				TRUE	TRUE	TRUE
NKIL-R547		CDD-3381228	MC-R547, NKL-R547	MCEKIL-4	E08				TRUE	TRUE	FALSE
MC-Luxeptinib		CDD-4526934		MCEKIL-4	G22				TRUE	TRUE	FALSE
NKIL-AZ 960		CDD-3405202	EP-AZ960, MC-AZ960, NKL-AZ 960	MCEKIL-4	H18				TRUE	TRUE	FALSE
MC-EGFR-IN-8				MCEKIL-4	N03				TRUE	TRUE	FALSE
MC-PP58		CDD-3379180		MCEKIL-4	O17				TRUE	FALSE	FALSE
MC-WEE1-IN-3				MCEKIL-4	P17				TRUE	TRUE	TRUE
NKIL-Milciclib (PHA-848125)		CDD-3391401	MC-Milciclib, NKL-Milciclib (PHA-848125)	MCEKIL-5	B09				TRUE	FALSE	TRUE
MC-BJE6-106			EP-BJE6-106, MIR-MC-BJE6-106	MCEKIL-5	D14				TRUE	TRUE	TRUE
MC-JAK2/FLT3-IN-1		CDD-4338200		MCEKIL-5	H09				TRUE	FALSE	FALSE
MC-ON-013100		CDD-4516923		MCEKIL-5	L11				TRUE	TRUE	TRUE
MC-SCH-1473759 (hydrochloride)		CDD-3402308	EP-SCH-1473759 (hydrochloride)	MCEKIL-5	M17				TRUE	TRUE	TRUE
MC-Chromeceptin				MCEKIL-5	N18				TRUE	TRUE	TRUE
MC-PD166326		CDD-3095156		MCEKIL-5	P08				TRUE	TRUE	FALSE
MC-ABC1183				MCEKIL-5	P17				TRUE	TRUE	FALSE
MC-GSK-1520489A				MCEKIL-6	A03				TRUE	TRUE	TRUE
MC-SP-96		CDD-4559373	EP-SP-96	MCEKIL-6	C06				TRUE	TRUE	FALSE
MC-JNJ-10198409		CDD-4336471		MCEKIL-6	C11				TRUE	TRUE	TRUE
NKIL-JNK Inhibitor IX		CDD-3380366	JNK Inhibitor IX, KIL-TCS JNK 5a, MC-TCS JNK 5a, NKL-JNK Inhibitor IX	MCEKIL-6	D10				TRUE	TRUE	TRUE
MC-AKI603			EP-AKI603	MCEKIL-6	G20				TRUE	TRUE	FALSE
MC-Cenisertib		CDD-3404832	EP-Cenisertib	MCEKIL-6	H06				TRUE	TRUE	FALSE
MC-HMN-176		CDD-4521828		MCEKIL-6	I16				TRUE	TRUE	FALSE
MC-Adavosertib		CDD-4336502		MCEKIL-6	K13				TRUE	TRUE	TRUE
MC-Aurora kinase inhibitor-8				MCEKIL-6	L11				TRUE	TRUE	FALSE
MC-MLN0905		CDD-4171565		MCEKIL-6	N22				TRUE	TRUE	FALSE
MC-CTX-0294885		CDD-4644372		MCEKIL-6	P03				TRUE	TRUE	TRUE
MC-PF-03814735				MCEKIL-6	P04				TRUE	FALSE	FALSE
MC-AG-024322				MCEKIL-7	A13				TRUE	FALSE	FALSE
MC-BO-264		CDD-4559508		MCEKIL-7	B05				TRUE	TRUE	FALSE
MC-BMS-3		CDD-4642577		MCEKIL-7	E07				TRUE	TRUE	FALSE
MC-XMD-17-51 (TFA)				MCEKIL-7	E10				TRUE	TRUE	FALSE
MC-DMU-212		CDD-4545714		MCEKIL-7	G20				TRUE	TRUE	FALSE
MC-EGFR-IN-12		CDD-3382390		MCEKIL-7	H19				TRUE	TRUE	TRUE
MC-SM1-71		CDD-4336436		MCEKIL-7	I10				TRUE	TRUE	TRUE
MC-NVP-LCQ195				MCEKIL-7	I16				TRUE	FALSE	TRUE
MC-GSK3182571				MCEKIL-7	J12				TRUE	TRUE	FALSE
NKIL-BI 2536		CDD-3391048	MC-BI 2536, NKL-BI 2536	MCEKIL-7	O09				TRUE	TRUE	TRUE
MC-MAX-40279				MCEKIL-8	A10				TRUE	TRUE	FALSE
MC-Staurosporine		CDD-3103380	EP-Staurosporine, MIR-MC-Staurosporine	MCEKIL-8	A17				TRUE	FALSE	FALSE
MC-XRP44X				MCEKIL-8	C05				TRUE	TRUE	TRUE
MC-FAK inhibitor 2				MCEKIL-8	D10				TRUE	TRUE	TRUE
MC-ON1231320				MCEKIL-8	F08				TRUE	TRUE	FALSE
NKIL-Alisertib (MLN8237)		CDD-3387620	Alisertib (MLN8237), EP-Alisertib, KIL-Alisertib, MC-Alisertib, NKL-Alisertib (MLN8237)	MCEKIL-8	F10				TRUE	TRUE	FALSE
MS-1504410		CDD-2625829	MC-Picropodophyllin	MCEKIL-8	G18				TRUE	TRUE	FALSE
MC-Rigosertib (sodium)		CDD-4516384		MCEKIL-8	H14				TRUE	TRUE	FALSE
NKIL-GSK461364		CDD-4336281	MC-GSK461364, NKL-GSK461364	MCEKIL-8	J10				TRUE	TRUE	FALSE
MC-Tirbanibulin (dihydrochloride)				MCEKIL-8	J22				TRUE	TRUE	FALSE
Albendazole		CDD-2652005	CPD000036735, EP-Albendazole, MC-Albendazole, NPWII-Albendazole, SAM002589939	MCEKIL-8	L13				TRUE	FALSE	FALSE
MC-XL228			EP-XL228	MCEKIL-8	N13				TRUE	TRUE	FALSE
AnalytiCon-822195		CDD-3128996	MC-Casticin, Metabolite-Casticin, NP-Casticin	MCEKIL-8	N14				TRUE	TRUE	TRUE
LOPAC-Bosutinib		CDD-3338106	MCE-Bosutinib, NKIL-Bosutinib (SKI-606), NKL-Bosutinib (SKI-606), NPWII-Bosutinib	MCEKIL-8	O22				TRUE	TRUE	TRUE
5213777		CDD-4022463	MC-EMI1	MCEKIL-8	P07				TRUE	TRUE	FALSE
MC-IRAK4-IN-22				MCEKIL-9	I03				TRUE	TRUE	FALSE

### Sheet: Revalidation CYS Hits
Molecule Name	CREMI ID	Structure	CAS Number	CDD Number	Synonyms	Plate Name	Plate Well	Duplicate of Duplicate of M Phase screen with percent dose response: Plot Concentration - percent m phase	Duplicate of Duplicate of M Phase screen with percent dose response: Plot Concentration - Cell number	Duplicate of Duplicate of M Phase screen with percent dose response: Plot Concentration - Metaphase Nuclei Count	compound significant (high conc)	mid conc significant	low conc significant	SMILES	Percent Purity	Purity Verification
F0777-2455	CREMI-1		325811-69-6	CDD-3559190		CYS-2	D04				TRUE	FALSE	FALSE	COC1=C(C=C(C=C1)Br)S(=O)(=O)OC2=C(C=C(C3=C2N=CC=C3)Cl)Cl	0.98	#VALUE!
F0482-0030	CREMI-2		2000190-54-3	CDD-3602239		CYS-2	A03				TRUE	FALSE	FALSE	C1=CC=C(C=C1)/C=C(/C=C/C(=O)C2=CC=CC=C2)\\Br	0.99	#VALUE!
F0526-2186	CREMI-3		1321735-50-5	CDD-3797633		CYS-2	A07				TRUE	TRUE	TRUE	CC1=C(SC(=C1C#N)NC(=O)/C=C/C2=CC(=CC=C2)[N+](=O)[O-])CC3=CC4=C(C=C3)OCO4	0.99	#VALUE!
F0533-0686	CREMI-4		393834-83-8	CDD-3566680		CYS-2	K07				TRUE	FALSE	FALSE	C1CCN(C(C1)C2=CN=CC=C2)S(=O)(=O)C3=CC=C(C=C3)NC(=O)/C=C/C4=CC5=C(C=C4)OCO5	0.97	#VALUE!
F0806-0881	CREMI-5		477498-32-1	CDD-3608561		CYS-2	F12				TRUE	FALSE	FALSE	C1=CC=C(C(=C1)NC(=O)/C=C/C2=CC=C(S2)[N+](=O)[O-])SCCC#N	0.97	#VALUE!
F6468-0004	CREMI-6		1798401-55-4	CDD-3795575		CYS-10	G13				TRUE	FALSE	FALSE	C1=CC(=CN=C1)NC2=NC(=CS2)C3=CC=C(C=C3)NC(=O)/C=C/C4=CC=CO4	0.97	#VALUE!
F3385-4448	CREMI-7		315681-46-0	CDD-3552013		CYS-8	K12				TRUE	FALSE	FALSE	C1=CC=C2C(=C1)C=CC(=N2)/C=C/C(=O)C3=CC(=CC=C3)O	0.99	#VALUE!
F3328-0012	CREMI-8		127034-02-0	CDD-3614852		CYS-8	C09				TRUE	TRUE	TRUE	CN(C)C1=CC=C(C=C1)/C=C/C(=O)C2=CC(=C(C(=C2)OC)OC)OC	0.97	#VALUE!
F3382-3392	CREMI-9		1331329-89-5			CYS-8	O21				TRUE	TRUE	FALSE	CCC1=CC2=C(C(=CN=C2C=C1)C#N)NC3=CC(=CC=C3)SC.Cl	0.9	#VALUE!
F3385-2487	CREMI-10		899403-50-0	CDD-3747151		CYS-8	G08				TRUE	TRUE	FALSE	CC1=C(C2=C(O1)C=CC(=C2)OS(=O)(=O)C3=CC=C(C=C3)OC)C(=O)OCCOC	0.96	#VALUE!
F1190-0505	CREMI-11		433313-82-7	CDD-3554218		CYS-3	B14				TRUE	TRUE	FALSE	C1=COC(=C1)C(=O)OC2=C(C=C(C=C2)F)C(=O)/C=C/C3=CC=C(C=C3)Cl	0.96	#VALUE!
F0526-2206	CREMI-12		476368-08-8	CDD-3356418		CYS-2	C07				TRUE	TRUE	TRUE	CC1=C(SC(=C1C#N)NC(=O)/C=C/C2=CC=CS2)CC3=CC4=C(C=C3)OCO4	1	#VALUE!
