## Supplemental Table 3 for "Identification of Cysteine-Reactive Early Mitotic Inhibitors"

### Sheet: Table S3
Compound	CREMI ID
DMSO
F0777-2455	CREMI-1
F0482-0030	CREMI-2
F0526-2186	CREMI-3
F0533-0686	CREMI-4
F0806-0881	CREMI-5
F6468-0004	CREMI-6
F3385-4448	CREMI-7
F3328-0012	CREMI-8
F3382-3392	CREMI-9
F3385-2487	CREMI-10
F1190-0505	CREMI-11
F0526-2206	CREMI-12
				Total # cells quantified	Average Percentage	SD
DMSO	rep 1	rep 2	rep 3
metaphase aligned	78	68	84	230	76.67	8.0829
noncongressed	22	32	16	70	23.33	8.0829
				300	100
F0777-2455/CREMI-1	rep 1	rep 2	rep 3
noncongressed	91	88	73	252	84	9.64365
metaphase aligned	9	12	27	48	16	9.64365
				300	100
F0806-0881/CREMI-5	rep 1	rep 2	rep 3
noncongressed	64	52	66	182	60.67	7.57188
noncongressed at poles	36	48	34	118	39.33	7.57188
				300	100
F3385-4448/CREMI-7	rep 1	rep 2	rep 3
noncongressed	61	73	78	212	70.67	8.73689
noncongressed at poles	21	15	6	42	14	7.54983
metaphase aligned	18	12	16	46	15.33	3.05505
				300	100
F3382-3392/CREMI-9	rep 1	rep 2	rep 3
noncongressed	69	49	72	190	63.3333	12.5033
post metaphase	9	1	0	10	3.33333	4.93288
metaphase aligned	22	50	28	100	33.3333	14.7422
	100	100		300	100	0
F6468-0004/CREMI-6	rep 1	rep 2	rep 3
noncongressed	80	76	58	214	71.33	11.7189
noncongressed at poles	18	21	39	78	26	11.3578
metaphase aligned	2	3	3	8	2.67	0.57735
				300	100
F0533-0686/CREMI-4	rep 1	rep 2	rep 3
noncongressed	93	96	94	283	94.33	1.52753
noncongressed at poles	7	4	6	17	5.67	1.52753
				300	100
F0482-0030/CREMI-2	rep 1	rep 2	rep 3
noncongressed	67	51	65	183	61	8.7178
metaphase aligned	33	49	35	117	39	8.7178
				300	100
F0526-2186/CREMI-3	rep 1	rep 2	rep 3
noncongressed	53	63	36	152	50.67	13.6504
metaphase aligned	47	37	64	148	49.33	13.6504
				300	100
F3328-0012/CREMI-8	rep 1	rep 2	rep 3
noncongressed	55	54	46	155	51.67	4.93288
metaphase aligned	23	35	40	98	32.67	8.73689
noncongressed at poles	22	11	14	47	15.67	5.68624
				300	100
F3385-2487/CREMI-10	rep 1	rep 2	rep 3
post metaphase	77	46	20	143	47.6667	28.5365
noncongressed	12	33	51	96	32	19.5192
metaphase aligned	11	21	29	61	20.33	9.0185
		100		300	100
F1190-0505/CREMI-11	rep 1	rep 2	rep 3
post metaphase	21	27	34	82	27.3333	6.50641
noncongressed	45	38	28	111	37	8.544
metaphase aligned	34	35	38	107	35.6667	2.08167
				300	100
F0526-2206/CREMI-12	rep 1	rep 2	rep 3
noncongressed	92	82	87	261	87	5
noncongressed at poles	6	1	8	15	5	3.60555
metaphase aligned	2	17	5	24	8	7.93725
				300	100
				Total # cells quantified	Percentage	SD
DMSO	rep 1	rep 2	rep 3
off-centered spindle	0	0	0	0	0
centered spindle	100	100	100	300	100	0
				300	100
F0526-2206/CREMI-12	rep 1	rep 2	rep 3
off-centered spindle	74	65	74	213	71
centered spindle	26	35	26	87	29	5.19615
				300	100
