## Supplemental Table 4 for "Identification of Cysteine-Reactive Early Mitotic Inhibitors"

### Sheet: Table S4
Compound Name	CREMI ID	IC50 (uM)	Viability Plot
F6468-0004	CREMI-6	1.652
F0482-0030	CREMI-2	7.744
F0526-2186	CREMI-3	24.63
F0526-2206	CREMI-12	0.1336
F0777-2455	CREMI-1	2.3
F0806-0881	CREMI-5	6.51
F0533-0686	CREMI-4	1.482
F1190-0505	CREMI-11	5.797
F3328-0012	CREMI-8	0.3975
F3385-2487	CREMI-10	2.77
F3385-4448	CREMI-7	6.346
F3382-3392	CREMI-9	1.177
